# Systemic immune dysregulation in hypertensive disorders of pregnancy persists years after delivery

**DOI:** 10.1101/2025.11.25.690209

**Authors:** Maximilian Sabayev, Edward A. Ganio, Ina A. Stelzer, Masaki Sato, Amélie Cambriel, Thomas A. Bonham, Zala N. Juvan, Maïgane Diop, Purnima Iyer, Oshra Sedan, Nima Aghaeepour, Martin S. Angst, Gary M. Shaw, David K. Stevenson, Marcia L. Stefanick, Heather A. Boyd, Mads Melbye, Mark A. Hlatky, Virginia D. Winn, Brice Gaudilliere, Dorien Feyaerts

## Abstract

**Background:** Hypertensive disorders of pregnancy (HDP), including preeclampsia and gestational hypertension, are associated with an increased risk of cardiovascular disease (CVD) later in life. Mechanisms that link HDP to CVD, however, remain unclear.

**Methods:** We used a high-dimensional single-cell mass cytometry approach to profile the distribution and functional responses of maternal immune cells in three separate groups of HDP cases and normotensive controls, sampled antepartum, postpartum, and several years postpartum (midlife). We used multivariable sparse modeling to distinguish HDP cases from controls.

**Results:** We accurately distinguished HDP cases from controls at all three study timepoints, with area under the receiver operator characteristic (AUROC) curve values of 0.814 for the antepartum group, 0.757 for the postpartum group, and 0.692 for the midlife group. Distinct immune signatures for each model underscore the dynamic dysregulation of the immune system throughout life. In addition, we identified a persistent immune dysregulation signal among HDP cases at all three timepoints, characterized by increased B cell frequency and decreased pSTAT3 response upon cytokine stimulation in classical monocytes.

**Conclusions:** Persistent immune dysregulation among women with a history of an HDP may contribute to elevated long-term risk of CVD development.
