## Supplementary material for "Systemic immune dysregulation in hypertensive disorders of pregnancy persists years after delivery": Penalization matrix

### Sheet: Unstim
	144Nd_VDAC1	147Sm_GLUT1	148Nd_CPT1a	149Sm_pCREB	150Nd_pSTAT5	151Eu_pP38	153Eu_pSTAT1	154Sm_pSTAT3	155Gd_prpS6	158Gd_PD-L1	159Tb_H3K27me3	164Dy_CD44	166Er_pNFkB	167Er_pERK1-2	168Er_pSTAT6	170Er_pPLCg1	171Yb_CXCR4	173Yb_HK2	209Bi_CD63	172Yb_CD62L
NKTlike	1	1	1	1	1	1	1	1	1	1	1	1	1	1	1	1	1	1	1	1
Basophil	1	1	1	1	1	1	1	1	1	1	1	1	1	1	1	1	1	1	1	1
Bcells	1	1	1	1	1	1	1	1	1	1	1	1	1	1	1	1	1	1	1	1
CD16-	1	1	1	1	1	1	1	1	1	1	1	1	1	1	1	1	1	1	1	1
CD16+	1	1	1	1	1	1	1	1	1	1	1	1	1	1	1	1	1	1	1	1
CD4pCD8pTcell	1	1	1	1	1	1	1	1	1	1	1	1	1	1	1	1	1	1	1	1
CD4CM	1	1	1	1	1	1	1	1	1	1	1	1	1	1	1	1	1	1	1	1
CD4EM	1	1	1	1	1	1	1	1	1	1	1	1	1	1	1	1	1	1	1	1
CD4Naive	1	1	1	1	1	1	1	1	1	1	1	1	1	1	1	1	1	1	1	1
CD4Tcell	1	1	1	1	1	1	1	1	1	1	1	1	1	1	1	1	1	1	1	1
CD4Trm	1	1	1	1	1	1	1	1	1	1	1	1	1	1	1	1	1	1	1	1
CD8CM	1	1	1	1	1	1	1	1	1	1	1	1	1	1	1	1	1	1	1	1
CD8EM	1	1	1	1	1	1	1	1	1	1	1	1	1	1	1	1	1	1	1	1
CD8Naive	1	1	1	1	1	1	1	1	1	1	1	1	1	1	1	1	1	1	1	1
CD8Tcell	1	1	1	1	1	1	1	1	1	1	1	1	1	1	1	1	1	1	1	1
CD8Trm	1	1	1	1	1	1	1	1	1	1	1	1	1	1	1	1	1	1	1	1
cMCs	1	1	1	1	1	1	1	1	1	1	1	1	1	1	1	1	1	1	1	1
DC	1	1	1	1	1	1	1	1	1	1	1	1	1	1	1	1	1	1	1	1
Eosinophil	1	1	1	1	1	1	1	1	1	1	1	1	1	1	1	1	1	1	1	1
FceRIa_neg_DC	1	1	1	1	1	1	1	1	1	1	1	1	1	1	1	1	1	1	1	1
FceRIa_pos_DC	1	1	1	1	1	1	1	1	1	1	1	1	1	1	1	1	1	1	1	1
Granulocytes	1	1	1	1	1	1	1	1	1	1	1	1	1	1	1	1	1	1	1	1
intMCs	1	1	1	1	1	1	1	1	1	1	1	1	1	1	1	1	1	1	1	1
Ki67CD4Tcell	1	1	1	1	1	1	1	1	1	1	1	1	1	1	1	1	1	1	1	1
Ki67CD8Tcell	1	1	1	1	1	1	1	1	1	1	1	1	1	1	1	1	1	1	1	1
MAIT	1	1	1	1	1	1	1	1	1	1	1	1	1	1	1	1	1	1	1	1
ncMCs	1	1	1	1	1	1	1	1	1	1	1	1	1	1	1	1	1	1	1	1
Neutrophil	1	1	1	1	1	1	1	1	1	1	1	1	1	1	1	1	1	1	1	1
NK	1	1	1	1	1	1	1	1	1	1	1	1	1	1	1	1	1	1	1	1
Tcells	1	1	1	1	1	1	1	1	1	1	1	1	1	1	1	1	1	1	1	1
gdTcell	1	1	1	1	1	1	1	1	1	1	1	1	1	1	1	1	1	1	1	1
Th1	1	1	1	1	1	1	1	1	1	1	1	1	1	1	1	1	1	1	1	1
Th17	1	1	1	1	1	1	1	1	1	1	1	1	1	1	1	1	1	1	1	1
Th2	1	1	1	1	1	1	1	1	1	1	1	1	1	1	1	1	1	1	1	1
Treg	1	1	1	1	1	1	1	1	1	1	1	1	1	1	1	1	1	1	1	1

### Sheet: LPS
	144Nd_VDAC1	147Sm_GLUT1	148Nd_CPT1a	149Sm_pCREB	150Nd_pSTAT5	151Eu_pP38	153Eu_pSTAT1	154Sm_pSTAT3	155Gd_prpS6	158Gd_PD-L1	159Tb_H3K27me3	164Dy_CD44	166Er_pNFkB	167Er_pERK1-2	168Er_pSTAT6	170Er_pPLCg1	171Yb_CXCR4	173Yb_HK2	209Bi_CD63	172Yb_CD62L
NKTlike	1	1	1	1	0	1	0	0	1	1	1	1	1	1	0	1	1	1	1	1
Basophil	1	1	1	1	0	1	0	0	1	1	1	1	1	1	0	1	1	1	1	1
Bcells	1	1	1	1	0	1	0	0	1	1	1	1	1	1	0	1	1	1	0	0
CD16-	1	1	1	1	0	1	0	0	1	1	1	1	1	1	0	1	0	1	1	1
CD16+	1	1	1	1	0	1	0	0	1	1	1	1	1	1	0	1	0	1	1	1
CD4pCD8pTcell	0	0	0	0	0	0	0	0	0	0	0	0	0	0	0	0	0	0	0	0
CD4CM	0	0	0	0	0	0	0	0	0	0	0	0	0	0	0	0	0	0	0	0
CD4EM	0	0	0	0	0	0	0	0	0	0	0	0	0	0	0	0	0	0	0	0
CD4Naive	0	0	0	0	0	0	0	0	0	0	0	0	0	0	0	0	0	0	0	0
CD4Tcell	0	0	0	0	0	0	0	0	0	0	0	0	0	0	0	0	0	0	0	0
CD4Trm	0	0	0	0	0	0	0	0	0	0	0	0	0	0	0	0	0	0	0	0
CD8CM	0	0	0	0	0	0	0	0	0	0	0	0	0	0	0	0	0	0	0	0
CD8EM	0	0	0	0	0	0	0	0	0	0	0	0	0	0	0	0	0	0	0	0
CD8Naive	0	0	0	0	0	0	0	0	0	0	0	0	0	0	0	0	0	0	0	0
CD8Tcell	0	0	0	0	0	0	0	0	0	0	0	0	0	0	0	0	0	0	0	0
CD8Trm	0	0	0	0	0	0	0	0	0	0	0	0	0	0	0	0	0	0	0	0
cMCs	1	1	1	1	0	1	0	0	1	1	1	1	1	1	0	1	1	1	1	1
DC	1	1	1	1	0	1	0	0	1	1	1	1	1	1	0	1	1	1	1	1
Eosinophil	1	1	1	1	0	1	0	0	1	1	1	1	1	1	0	1	1	0	1	1
FceRIa_neg_DC	1	1	1	1	0	1	0	0	1	1	1	1	1	1	0	1	1	1	1	1
FceRIa_pos_DC	1	1	1	1	0	1	0	0	1	1	1	1	1	1	0	1	1	1	1	1
Granulocytes	1	1	1	1	0	1	0	0	1	1	1	1	1	1	0	1	1	0	1	1
intMCs	1	1	1	1	0	1	0	0	1	1	1	1	1	1	0	1	1	1	1	1
Ki67CD4Tcell	0	0	0	0	0	0	0	0	0	0	0	0	0	0	0	0	0	0	0	0
Ki67CD8Tcell	0	0	0	0	0	0	0	0	0	0	0	0	0	0	0	0	0	0	0	0
MAIT	0	0	0	0	0	0	0	0	0	0	0	0	0	0	0	0	0	0	0	0
ncMCs	1	1	1	1	0	1	0	0	1	1	1	1	1	1	0	1	1	1	1	1
Neutrophil	1	1	1	1	0	1	0	0	1	1	1	1	1	1	0	1	1	1	1	1
NK	1	1	1	1	0	1	0	0	1	1	1	1	1	1	0	1	0	1	1	1
Tcells	0	0	0	0	0	0	0	0	0	0	0	0	0	0	0	0	0	0	0	0
gdTcell	0	0	0	0	0	0	0	0	0	0	0	0	0	0	0	0	0	0	0	0
Th1	0	0	0	0	0	0	0	0	0	0	0	0	0	0	0	0	0	0	0	0
Th17	0	0	0	0	0	0	0	0	0	0	0	0	0	0	0	0	0	0	0	0
Th2	0	0	0	0	0	0	0	0	0	0	0	0	0	0	0	0	0	0	0	0
Treg	1	1	1	1	0	1	0	0	1	1	1	1	1	1	0	1	1	1	0	1

### Sheet: IL246
	144Nd_VDAC1	147Sm_GLUT1	148Nd_CPT1a	149Sm_pCREB	150Nd_pSTAT5	151Eu_pP38	153Eu_pSTAT1	154Sm_pSTAT3	155Gd_prpS6	158Gd_PD-L1	159Tb_H3K27me3	164Dy_CD44	166Er_pNFkB	167Er_pERK1-2	168Er_pSTAT6	170Er_pPLCg1	171Yb_CXCR4	173Yb_HK2	209Bi_CD63	172Yb_CD62L
NKTlike	1	1	1	1	1	0	0	1	1	1	1	1	1	1	1	1	1	1	1	1
Basophil	1	1	1	1	1	0	0	1	1	1	1	1	1	0	1	1	1	1	1	1
Bcells	1	1	1	1	1	0	0	1	1	1	1	1	1	1	1	1	1	1	0	1
CD16-	1	1	1	1	1	0	0	1	1	1	1	1	1	1	1	1	1	1	1	1
CD16+	1	1	1	1	1	0	0	1	1	1	1	1	1	1	1	1	1	1	1	1
CD4pCD8pTcell	1	1	1	1	1	0	0	1	1	1	1	1	1	1	1	1	1	1	1	1
CD4CM	1	1	1	1	1	0	0	1	1	1	1	1	1	1	1	1	1	1	0	1
CD4EM	1	1	1	1	1	0	0	1	1	1	1	1	1	1	1	1	1	1	0	1
CD4Naive	1	1	1	1	1	0	1	1	1	1	1	1	1	1	1	1	1	1	0	1
CD4Tcell	1	1	1	1	1	0	1	1	1	1	1	1	1	1	1	1	1	1	0	1
CD4Trm	1	1	1	1	1	0	1	1	1	1	1	1	1	1	1	1	1	1	1	1
CD8CM	1	1	1	1	1	0	0	1	1	1	1	1	1	1	1	1	1	1	1	1
CD8EM	1	1	1	1	1	0	0	1	1	1	1	1	1	1	1	1	1	1	1	1
CD8Naive	1	1	1	1	1	0	1	1	1	1	1	1	1	1	1	1	1	1	1	1
CD8Tcell	1	1	1	1	1	0	1	1	1	1	1	1	1	1	1	1	1	1	1	1
CD8Trm	1	1	1	1	1	0	0	1	1	1	1	1	1	1	1	1	1	1	1	1
cMCs	1	1	1	1	1	1	1	1	1	1	1	1	1	1	1	1	1	1	1	1
DC	1	1	1	1	1	0	0	1	1	1	1	1	1	0	1	1	1	1	1	1
Eosinophil	1	1	1	1	1	0	0	1	1	1	1	1	1	1	1	1	1	1	1	1
FceRIa_neg_DC	1	1	1	1	1	0	0	1	1	1	1	1	1	0	1	1	1	1	1	1
FceRIa_pos_DC	1	1	1	1	1	0	0	1	1	1	1	1	1	0	1	1	1	1	1	1
Granulocytes	1	1	1	1	1	0	0	1	1	1	1	1	1	1	1	1	1	1	1	1
intMCs	1	1	1	1	1	1	1	1	1	1	1	1	1	1	1	1	1	1	1	1
Ki67CD4Tcell	1	1	1	1	1	0	1	1	1	1	1	1	1	1	1	1	1	1	1	1
Ki67CD8Tcell	1	1	1	1	1	0	1	1	1	1	1	1	1	1	1	1	1	1	1	1
MAIT	1	1	1	1	1	0	0	1	1	1	1	1	1	1	1	1	1	1	1	1
ncMCs	1	1	1	1	1	0	0	1	1	1	1	1	1	1	1	1	1	1	1	1
Neutrophil	1	1	1	1	1	0	0	1	1	1	1	1	1	0	1	1	1	1	1	1
NK	1	1	1	1	1	0	0	1	1	1	1	1	1	1	1	1	1	1	1	1
Tcells	1	1	1	1	1	0	1	1	1	1	1	1	1	1	1	1	1	1	0	1
gdTcell	1	1	1	1	1	0	0	1	1	1	1	1	1	1	1	1	1	1	1	1
Th1	1	1	1	1	1	0	1	1	1	1	1	1	1	1	1	1	1	1	1	1
Th17	1	1	1	1	1	0	1	1	1	1	1	1	1	1	1	1	1	1	1	1
Th2	1	1	1	1	1	0	1	1	1	1	1	1	1	1	1	1	1	1	1	1
Treg	1	1	1	1	1	0	1	1	1	1	1	1	1	1	1	1	1	1	1	1

### Sheet: IL18
	144Nd_VDAC1	147Sm_GLUT1	148Nd_CPT1a	149Sm_pCREB	150Nd_pSTAT5	151Eu_pP38	153Eu_pSTAT1	154Sm_pSTAT3	155Gd_prpS6	158Gd_PD-L1	159Tb_H3K27me3	164Dy_CD44	166Er_pNFkB	167Er_pERK1-2	168Er_pSTAT6	170Er_pPLCg1	171Yb_CXCR4	173Yb_HK2	209Bi_CD63	172Yb_CD62L
NKTlike	1	1	1	1	0	1	0	0	1	1	1	1	1	1	0	1	1	1	1	1
Basophil	1	1	1	1	0	1	0	0	1	1	1	1	1	1	0	1	1	1	1	1
Bcells	1	1	1	1	0	1	0	0	1	1	1	1	1	1	0	1	1	1	1	1
CD16-	1	1	1	1	0	1	0	0	1	1	1	1	1	1	0	1	1	1	1	1
CD16+	1	1	1	1	0	1	0	0	1	1	1	1	1	1	0	1	1	1	1	1
CD4pCD8pTcell	1	1	1	1	0	1	0	0	1	1	1	1	1	1	0	1	1	1	1	1
CD4CM	1	1	1	1	0	0	0	0	1	1	1	1	1	1	0	1	1	1	1	1
CD4EM	1	1	1	1	0	0	0	0	1	1	1	1	1	1	0	1	1	1	1	1
CD4Naive	1	1	1	1	0	0	0	0	1	1	1	1	1	1	0	1	1	1	1	1
CD4Tcell	1	1	1	1	0	0	0	0	1	1	1	1	1	1	0	1	1	1	1	1
CD4Trm	1	1	1	1	0	1	0	0	1	1	1	1	1	1	0	1	1	1	1	1
CD8CM	1	1	1	1	0	1	0	0	1	1	1	1	1	1	0	1	1	1	1	1
CD8EM	1	1	1	1	0	1	0	0	1	1	1	1	1	1	0	1	1	1	1	1
CD8Naive	1	1	1	1	0	0	0	0	1	1	1	1	1	1	0	1	1	1	1	1
CD8Tcell	1	1	1	1	0	0	0	0	1	1	1	1	1	1	0	1	1	1	1	1
CD8Trm	1	1	1	1	0	1	0	0	1	1	1	1	1	1	0	1	1	1	1	1
cMCs	1	1	1	1	0	1	0	0	1	1	1	1	1	1	0	1	1	1	1	1
DC	1	1	1	1	0	1	0	0	1	1	1	1	1	1	0	1	1	1	1	1
Eosinophil	1	1	1	1	0	1	0	0	1	1	1	1	1	1	0	1	1	1	1	1
FceRIa_neg_DC	1	1	1	1	0	1	0	0	1	1	1	1	1	1	0	1	1	1	1	1
FceRIa_pos_DC	1	1	1	1	0	1	0	0	1	1	1	1	1	1	0	1	1	1	1	1
Granulocytes	1	1	1	1	0	1	0	0	1	1	1	1	1	1	0	1	1	1	1	1
intMCs	1	1	1	1	0	1	0	0	1	1	1	1	1	1	0	1	1	1	1	1
Ki67CD4Tcell	1	1	1	1	0	1	0	0	1	1	1	1	1	1	0	1	1	1	1	1
Ki67CD8Tcell	1	1	1	1	0	1	0	0	1	1	1	1	1	1	0	1	1	1	1	1
MAIT	1	1	1	1	0	1	0	0	1	1	1	1	1	1	0	1	1	1	1	1
ncMCs	1	1	1	1	0	1	0	0	1	1	1	1	1	1	0	1	1	1	1	1
Neutrophil	1	1	1	1	0	1	0	0	1	1	1	1	1	1	0	1	1	1	1	1
NK	1	1	1	1	0	1	0	0	1	1	1	1	1	1	0	1	1	1	1	1
Tcells	1	1	1	1	0	1	0	0	1	1	1	1	1	1	0	1	1	1	1	1
gdTcell	1	1	1	1	0	1	0	0	1	1	1	1	1	1	0	1	1	1	1	1
Th1	1	1	1	1	0	1	0	0	1	1	1	1	1	1	0	1	1	1	1	1
Th17	1	1	1	1	0	1	0	0	1	1	1	1	1	1	0	1	1	1	1	1
Th2	1	1	1	1	0	1	0	0	1	1	1	1	1	1	0	1	1	1	1	1
Treg	1	1	1	1	0	1	0	0	1	1	1	1	1	1	0	1	1	1	1	1
