## Supplementary material for "Systemic immune dysregulation in hypertensive disorders of pregnancy persists years after delivery": Cross validation results

Dataset	Model Name	Data Type	Artificial Feature Type	Variance Threshold	ROC AUC	Average Precision	N features	CVS	BestModel
AP	alasso	Late Fusion		0	0.814 [0.702,0.905]	0.798 [0.651,0.897]	41.0 [33.0,50.0]	0.179 [0.143,0.217]	*
AP	lasso	Late Fusion		0	0.811 [0.717,0.901]	0.795 [0.655,0.901]	68.0 [54.0,83.0]	0.22 [0.183,0.258]
AP	alasso	Late Fusion		0.01	0.717 [0.577,0.836]	0.73 [0.578,0.861]	39.0 [31.0,49.0]	0.163 [0.125,0.203]
AP	lasso	Late Fusion		0.01	0.714 [0.571,0.839]	0.709 [0.559,0.858]	65.0 [50.0,81.0]	0.188 [0.149,0.228]
AP	stabl_alasso	Late Fusion	knockoff	0.01	0.702 [0.568,0.82]	0.643 [0.463,0.833]	66.0 [47.0,98.0]	0.188 [0.146,0.232]
AP	stabl_lasso	Late Fusion	knockoff	0.1	0.699 [0.562,0.812]	0.692 [0.535,0.827]	39.0 [26.0,59.0]	0.2 [0.147,0.263]
AP	stabl_alasso	Late Fusion	knockoff	0	0.694 [0.56,0.815]	0.644 [0.492,0.832]	75.0 [54.0,107.25]	0.183 [0.144,0.225]
AP	stabl_lasso	Late Fusion	knockoff	0.01	0.691 [0.54,0.823]	0.636 [0.457,0.831]	68.0 [46.0,102.0]	0.184 [0.141,0.231]
AP	stabl_lasso	Early Fusion	knockoff	0	0.688 [0.546,0.826]	0.655 [0.493,0.839]	13.0 [6.0,29.25]	0.122 [0.067,0.189]
AP	stabl_lasso	Late Fusion	random_permutation	0.1	0.688 [0.558,0.811]	0.631 [0.456,0.791]	3.0 [1.0,4.0]	0.111 [0.0,0.25]
AP	stabl_lasso	Late Fusion	knockoff	0	0.684 [0.543,0.81]	0.627 [0.453,0.809]	73.0 [49.0,109.25]	0.185 [0.143,0.229]
AP	stabl_alasso	Early Fusion	knockoff	0.01	0.681 [0.532,0.817]	0.644 [0.47,0.825]	15.0 [8.0,27.0]	0.13 [0.08,0.188]
AP	stabl_alasso	Late Fusion	knockoff	0.1	0.68 [0.547,0.807]	0.685 [0.534,0.831]	39.0 [24.0,58.0]	0.19 [0.137,0.255]
AP	stabl_lasso	Early Fusion	knockoff	0.01	0.68 [0.546,0.819]	0.641 [0.469,0.824]	13.0 [7.0,29.0]	0.122 [0.069,0.188]
AP	alasso	Early Fusion		0.01	0.677 [0.526,0.808]	0.647 [0.48,0.832]	11.0 [6.0,18.0]	0.12 [0.071,0.179]
AP	stabl_alasso	Early Fusion	knockoff	0	0.675 [0.525,0.797]	0.646 [0.483,0.837]	14.0 [7.75,28.0]	0.127 [0.077,0.185]
AP	stabl_alasso	Late Fusion	random_permutation	0.1	0.67 [0.537,0.796]	0.645 [0.466,0.8]	2.0 [1.0,4.0]	0.091 [0.0,0.25]
AP	alasso	Early Fusion		0	0.669 [0.523,0.804]	0.642 [0.479,0.817]	13.5 [8.0,19.0]	0.115 [0.067,0.167]
AP	lasso	Early Fusion		0	0.649 [0.5,0.788]	0.634 [0.467,0.82]	22.0 [12.0,42.0]	0.138 [0.092,0.189]
AP	lasso	Early Fusion		0.1	0.647 [0.51,0.792]	0.566 [0.425,0.773]	12.0 [7.0,20.0]	0.212 [0.14,0.296]
AP	alasso	Late Fusion		0.1	0.643 [0.498,0.775]	0.6 [0.428,0.786]	35.0 [27.75,46.0]	0.211 [0.161,0.265]
AP	lasso	Early Fusion		0.01	0.642 [0.491,0.783]	0.605 [0.434,0.814]	19.0 [10.0,34.0]	0.14 [0.091,0.193]
AP	stabl_lasso	Early Fusion	random_permutation	0.01	0.634 [0.489,0.778]	0.541 [0.382,0.743]	2.0 [0.0,4.0]	0.0 [0.0,0.167]
AP	alasso	Early Fusion		0.1	0.623 [0.476,0.763]	0.542 [0.374,0.756]	8.0 [5.0,14.0]	0.15 [0.087,0.231]
AP	lasso	Late Fusion		0.1	0.619 [0.471,0.765]	0.566 [0.407,0.74]	50.0 [38.0,64.0]	0.231 [0.175,0.288]
AP	stabl_lasso	Late Fusion	random_permutation	0	0.614 [0.474,0.759]	0.498 [0.362,0.698]	4.0 [2.0,7.0]	0.091 [0.0,0.2]
AP	stabl_alasso	Early Fusion	knockoff	0.1	0.605 [0.467,0.75]	0.551 [0.392,0.753]	12.0 [6.0,24.0]	0.15 [0.076,0.23]
AP	stabl_lasso	Early Fusion	knockoff	0.1	0.603 [0.452,0.749]	0.528 [0.377,0.753]	12.0 [6.0,24.0]	0.154 [0.079,0.235]
AP	stabl_lasso	Early Fusion	random_permutation	0	0.599 [0.461,0.741]	0.516 [0.366,0.727]	2.0 [0.0,4.0]	0.0 [0.0,0.136]
AP	stabl_alasso	Late Fusion	random_permutation	0.01	0.591 [0.464,0.728]	0.478 [0.348,0.677]	2.0 [1.0,4.0]	0.0 [0.0,0.167]
AP	stabl_lasso	Late Fusion	random_permutation	0.01	0.589 [0.44,0.735]	0.476 [0.336,0.679]	4.0 [2.0,6.0]	0.091 [0.0,0.2]
AP	stabl_alasso	Late Fusion	random_permutation	0	0.583 [0.45,0.709]	0.461 [0.33,0.663]	2.0 [1.0,4.0]	0.0 [0.0,0.111]
AP	stabl_lasso	Early Fusion	random_permutation	0.1	0.513 [0.38,0.644]	0.431 [0.316,0.578]	1.0 [0.0,3.0]	0.0 [0.0,0.143]
AP	stabl_alasso	Early Fusion	random_permutation	0	0.469 [0.422,0.5]	0.416 [0.303,0.532]	0.0 [0.0,2.0]	0.0 [0.0,0.0]
AP	stabl_alasso	Early Fusion	random_permutation	0.01	0.44 [0.381,0.486]	0.407 [0.29,0.523]	1.0 [0.0,2.0]	0.0 [0.0,0.0]
AP	stabl_alasso	Early Fusion	random_permutation	0.1	0.384 [0.292,0.472]	0.384 [0.27,0.509]	1.0 [0.0,2.0]	0.0 [0.0,0.0]
PP	stabl_lasso	Early Fusion	random_permutation	0.01	0.757 [0.649,0.862]	0.743 [0.607,0.899]	3.0 [2.0,4.0]	0.25 [0.143,0.417]	*
PP	stabl_lasso	Early Fusion	random_permutation	0	0.754 [0.643,0.856]	0.737 [0.598,0.888]	3.0 [1.75,4.0]	0.25 [0.111,0.5]
PP	stabl_lasso	Early Fusion	knockoff	0.01	0.753 [0.636,0.856]	0.756 [0.625,0.883]	8.0 [5.0,17.0]	0.25 [0.143,0.375]
PP	stabl_lasso	Early Fusion	knockoff	0	0.752 [0.639,0.86]	0.77 [0.642,0.893]	9.0 [5.0,20.0]	0.214 [0.125,0.333]
PP	stabl_alasso	Early Fusion	random_permutation	0	0.748 [0.623,0.857]	0.778 [0.646,0.891]	1.0 [0.0,2.0]	0.0 [0.0,0.333]
PP	stabl_alasso	Early Fusion	random_permutation	0.01	0.746 [0.638,0.854]	0.74 [0.592,0.881]	1.0 [0.0,2.0]	0.0 [0.0,0.5]
PP	stabl_alasso	Early Fusion	knockoff	0.01	0.73 [0.613,0.844]	0.726 [0.592,0.881]	10.0 [6.0,20.0]	0.207 [0.138,0.286]
PP	alasso	Early Fusion		0.01	0.722 [0.607,0.832]	0.723 [0.584,0.862]	5.0 [2.0,13.0]	0.125 [0.059,0.214]
PP	alasso	Early Fusion		0	0.717 [0.596,0.83]	0.728 [0.586,0.87]	4.0 [2.0,11.0]	0.125 [0.056,0.25]
PP	lasso	Early Fusion		0.01	0.706 [0.591,0.821]	0.715 [0.574,0.856]	9.0 [4.0,27.0]	0.143 [0.067,0.222]
PP	stabl_alasso	Early Fusion	knockoff	0	0.705 [0.586,0.821]	0.716 [0.577,0.858]	11.0 [6.0,22.25]	0.173 [0.108,0.25]
PP	lasso	Early Fusion		0	0.687 [0.566,0.81]	0.693 [0.544,0.845]	6.0 [3.0,25.25]	0.138 [0.067,0.222]
PP	stabl_lasso	Late Fusion	knockoff	0.1	0.684 [0.552,0.801]	0.687 [0.55,0.842]	54.0 [37.0,76.0]	0.204 [0.15,0.266]
PP	stabl_alasso	Late Fusion	knockoff	0	0.678 [0.552,0.788]	0.71 [0.575,0.831]	61.0 [44.75,93.0]	0.168 [0.13,0.21]
PP	stabl_lasso	Late Fusion	knockoff	0.01	0.676 [0.545,0.791]	0.709 [0.576,0.835]	56.0 [38.0,92.0]	0.182 [0.137,0.231]
PP	stabl_alasso	Late Fusion	knockoff	0.1	0.672 [0.542,0.778]	0.665 [0.528,0.83]	50.0 [33.75,71.0]	0.192 [0.141,0.252]
PP	stabl_alasso	Late Fusion	knockoff	0.01	0.667 [0.55,0.794]	0.698 [0.549,0.844]	58.0 [41.0,91.0]	0.177 [0.135,0.221]
PP	stabl_lasso	Late Fusion	knockoff	0	0.658 [0.527,0.779]	0.676 [0.535,0.829]	62.0 [42.0,99.0]	0.173 [0.13,0.218]
PP	alasso	Late Fusion		0.01	0.607 [0.477,0.727]	0.615 [0.487,0.777]	51.0 [37.0,63.0]	0.145 [0.106,0.184]
PP	stabl_lasso	Early Fusion	knockoff	0.1	0.604 [0.467,0.725]	0.609 [0.471,0.779]	9.5 [5.0,19.25]	0.2 [0.122,0.3]
PP	lasso	Late Fusion		0.01	0.6 [0.471,0.722]	0.621 [0.491,0.795]	83.0 [63.0,105.0]	0.186 [0.142,0.228]
PP	alasso	Late Fusion		0	0.591 [0.465,0.715]	0.607 [0.477,0.784]	45.0 [32.0,58.0]	0.121 [0.081,0.161]
PP	lasso	Late Fusion		0	0.585 [0.45,0.705]	0.607 [0.47,0.774]	77.0 [54.0,101.0]	0.155 [0.113,0.196]
PP	stabl_alasso	Early Fusion	knockoff	0.1	0.573 [0.446,0.7]	0.609 [0.458,0.752]	11.0 [6.0,20.25]	0.186 [0.12,0.263]
PP	lasso	Early Fusion		0.1	0.557 [0.428,0.678]	0.59 [0.454,0.751]	29.0 [17.0,42.0]	0.2 [0.118,0.263]
PP	alasso	Early Fusion		0.1	0.55 [0.418,0.674]	0.586 [0.45,0.751]	15.5 [9.0,24.0]	0.143 [0.062,0.212]
PP	alasso	Late Fusion		0.1	0.521 [0.396,0.645]	0.612 [0.485,0.755]	47.0 [35.0,61.0]	0.207 [0.136,0.267]
PP	stabl_alasso	Late Fusion	random_permutation	0.1	0.514 [0.5,0.548]	0.538 [0.43,0.646]	0.0 [0.0,2.0]	0.0 [0.0,0.0]
PP	stabl_lasso	Late Fusion	random_permutation	0.1	0.505 [0.419,0.598]	0.534 [0.425,0.668]	1.0 [0.0,3.0]	0.0 [0.0,0.0]
PP	stabl_alasso	Early Fusion	random_permutation	0.1	0.5 [0.5,0.5]	0.532 [0.418,0.646]	0.0 [0.0,0.0]	0.0 [0.0,0.0]
PP	stabl_lasso	Early Fusion	random_permutation	0.1	0.5 [0.5,0.5]	0.532 [0.43,0.646]	0.0 [0.0,0.0]	0.0 [0.0,0.0]
PP	lasso	Late Fusion		0.1	0.494 [0.362,0.629]	0.577 [0.429,0.728]	62.0 [49.0,80.25]	0.24 [0.157,0.311]
PP	stabl_lasso	Late Fusion	random_permutation	0	0.465 [0.341,0.599]	0.498 [0.383,0.644]	3.0 [2.0,4.0]	0.167 [0.0,0.333]
PP	stabl_alasso	Late Fusion	random_permutation	0	0.431 [0.35,0.516]	0.512 [0.395,0.628]	1.0 [0.0,2.0]	0.0 [0.0,0.333]
PP	stabl_lasso	Late Fusion	random_permutation	0.01	0.42 [0.296,0.547]	0.48 [0.372,0.634]	3.0 [1.0,4.0]	0.125 [0.0,0.25]
PP	stabl_alasso	Late Fusion	random_permutation	0.01	0.394 [0.311,0.471]	0.484 [0.386,0.605]	1.0 [0.0,2.0]	0.0 [0.0,0.25]
ML	stabl_lasso	Early Fusion	knockoff	0	0.692 [0.602,0.777]	0.676 [0.564,0.787]	8.0 [4.0,20.0]	0.2 [0.105,0.308]	*
ML	alasso	Early Fusion		0	0.691 [0.602,0.776]	0.684 [0.573,0.789]	21.0 [13.0,29.0]	0.175 [0.121,0.229]
ML	lasso	Late Fusion		0.01	0.691 [0.604,0.774]	0.681 [0.564,0.78]	140.0 [110.0,170.0]	0.254 [0.219,0.289]
ML	alasso	Late Fusion		0.01	0.69 [0.597,0.771]	0.681 [0.571,0.79]	88.0 [71.0,107.0]	0.222 [0.187,0.256]
ML	lasso	Early Fusion		0	0.688 [0.597,0.769]	0.682 [0.567,0.788]	45.0 [32.0,56.0]	0.217 [0.167,0.258]
ML	stabl_lasso	Early Fusion	knockoff	0.01	0.685 [0.588,0.766]	0.656 [0.527,0.782]	9.0 [5.0,18.25]	0.2 [0.111,0.3]
ML	lasso	Early Fusion		0.01	0.678 [0.589,0.768]	0.678 [0.556,0.784]	41.0 [31.0,52.0]	0.221 [0.167,0.264]
ML	alasso	Early Fusion		0.01	0.677 [0.58,0.764]	0.672 [0.56,0.78]	20.0 [12.0,28.0]	0.161 [0.105,0.214]
ML	stabl_alasso	Early Fusion	knockoff	0.01	0.673 [0.586,0.757]	0.687 [0.583,0.793]	11.0 [7.0,22.0]	0.167 [0.1,0.235]
ML	alasso	Late Fusion		0	0.634 [0.543,0.717]	0.605 [0.496,0.724]	95.0 [72.0,114.25]	0.189 [0.153,0.226]
ML	alasso	Late Fusion		0.1	0.633 [0.541,0.726]	0.581 [0.475,0.71]	64.0 [52.0,76.0]	0.347 [0.289,0.4]
ML	lasso	Late Fusion		0.1	0.625 [0.534,0.716]	0.567 [0.458,0.697]	82.0 [69.0,95.0]	0.402 [0.341,0.453]
ML	lasso	Late Fusion		0	0.611 [0.515,0.7]	0.598 [0.488,0.715]	150.5 [117.75,188.25]	0.219 [0.18,0.258]
ML	stabl_lasso	Late Fusion	knockoff	0	0.609 [0.514,0.698]	0.564 [0.456,0.693]	55.0 [35.0,93.0]	0.175 [0.128,0.225]
ML	stabl_lasso	Late Fusion	knockoff	0.01	0.595 [0.49,0.692]	0.57 [0.463,0.702]	56.0 [34.0,94.0]	0.169 [0.122,0.22]
ML	stabl_alasso	Late Fusion	knockoff	0	0.59 [0.497,0.683]	0.546 [0.447,0.679]	60.0 [39.0,92.0]	0.175 [0.133,0.22]
ML	stabl_lasso	Early Fusion	knockoff	0.1	0.59 [0.496,0.684]	0.574 [0.455,0.702]	8.0 [4.0,30.0]	0.167 [0.079,0.259]
ML	stabl_alasso	Early Fusion	knockoff	0.1	0.586 [0.489,0.675]	0.575 [0.475,0.702]	7.0 [4.0,20.0]	0.175 [0.097,0.273]
ML	stabl_alasso	Late Fusion	knockoff	0.01	0.569 [0.474,0.665]	0.547 [0.433,0.672]	59.0 [37.0,95.0]	0.167 [0.124,0.215]
ML	lasso	Early Fusion		0.1	0.566 [0.476,0.664]	0.543 [0.445,0.671]	42.0 [30.0,55.0]	0.266 [0.2,0.316]
ML	alasso	Early Fusion		0.1	0.553 [0.458,0.644]	0.551 [0.449,0.683]	28.0 [18.0,41.0]	0.208 [0.136,0.263]
ML	stabl_alasso	Late Fusion	random_permutation	0.01	0.5 [0.5,0.5]	0.486 [0.403,0.576]	0.0 [0.0,1.0]	0.0 [0.0,0.0]
ML	stabl_alasso	Early Fusion	random_permutation	0.01	0.5 [0.5,0.5]	0.486 [0.403,0.562]	0.0 [0.0,0.0]	0.0 [0.0,0.0]
ML	stabl_alasso	Late Fusion	random_permutation	0	0.5 [0.5,0.5]	0.486 [0.403,0.562]	0.0 [0.0,1.0]	0.0 [0.0,0.0]
ML	stabl_alasso	Early Fusion	random_permutation	0.1	0.5 [0.5,0.5]	0.486 [0.403,0.569]	0.0 [0.0,0.0]	0.0 [0.0,0.0]
ML	stabl_lasso	Early Fusion	random_permutation	0.1	0.5 [0.5,0.5]	0.486 [0.41,0.569]	0.0 [0.0,0.0]	0.0 [0.0,0.0]
ML	stabl_lasso	Late Fusion	random_permutation	0	0.46 [0.36,0.56]	0.451 [0.363,0.571]	2.0 [2.0,3.0]	0.5 [0.0,1.0]
ML	stabl_lasso	Late Fusion	random_permutation	0.01	0.459 [0.362,0.552]	0.452 [0.365,0.573]	2.0 [2.0,3.0]	0.4 [0.0,0.667]
ML	stabl_alasso	Late Fusion	knockoff	0.1	0.455 [0.36,0.552]	0.462 [0.378,0.583]	33.0 [22.0,46.0]	0.208 [0.134,0.327]
ML	stabl_lasso	Late Fusion	knockoff	0.1	0.447 [0.355,0.542]	0.46 [0.368,0.584]	36.0 [26.0,49.0]	0.24 [0.152,0.395]
ML	stabl_alasso	Late Fusion	random_permutation	0.1	0.425 [0.338,0.522]	0.447 [0.364,0.562]	2.0 [1.0,4.0]	0.0 [0.0,0.167]
ML	stabl_lasso	Early Fusion	random_permutation	0	0.419 [0.373,0.458]	0.458 [0.369,0.541]	0.0 [0.0,2.0]	0.0 [0.0,0.0]
ML	stabl_lasso	Late Fusion	random_permutation	0.1	0.397 [0.311,0.486]	0.434 [0.351,0.534]	2.0 [1.0,4.0]	0.0 [0.0,0.188]
ML	stabl_lasso	Early Fusion	random_permutation	0.01	0.364 [0.298,0.434]	0.437 [0.354,0.528]	1.5 [0.0,2.0]	0.0 [0.0,0.0]
